# Self-stabilization mechanism encoded by a bacterial toxin facilitates reproductive parasitism

**DOI:** 10.1101/2023.02.08.527603

**Authors:** Toshiyuki Harumoto

## Abstract

A wide variety of bacterial endosymbionts in insects are associated with reproductive parasitism, whereby they interfere with host reproductive systems to spread within populations. Recent successes in identifying bacterial factors responsible for reproductive parasitism have highlighted the common appearance of deubiquitinase domains, although their functional roles remain unknown. For example, *Spiroplasma* symbionts in *Drosophila* selectively kill male progeny with a male-killing toxin Spaid that encodes an OTU deubiquitinase domain. Here I show that without the function of OTU, the male-killing activity of Spaid is attenuated, though not eliminated, since it is polyubiquitinated and degraded through the host ubiquitin-proteasome pathway. Furthermore, I find that Spaid utilizes its OTU domain to deubiquitinate itself in an intermolecular manner. Collectively, the deubiquitinase domain of Spaid serves as a self-stabilization mechanism to facilitate male killing in flies, optimizing a molecular strategy of endosymbionts that enables the efficient manipulation of the host at low-cost.
