## Supplemental Table 1 for "Self-stabilization mechanism encoded by a bacterial toxin facilitates reproductive parasitism"

### Sheet: Sheet1
Table S1. (Sheet1) The output of the Phyre2 server search.
Rank	Template	Confidence	% i.d.	PDB ID	Template Information	Molecule	Organism
1	c7bu0A_	92.1	24	7BU0	Uncharacterized protein (Lem27); Crystal structure of a OTU deubiquitinase in complex with Ub-PA	Lem27	Legionella pneumophila
2	c7pl7A_	100	26	7PL7	OTU domain-containing protein 2; Crystal structure of yeast OTU2 OTU domain	OTU2	Saccharomyces cerevisiae
3	c3c0rC_	100	28	3C0R	Ubiquitin thioesterase OTU1; Structure of ovarian tumor (OTU) domain in complex with ubiquitin	OTU1	Saccharomyces cerevisiae
4	c4kslW_	96.1	17	4KSL	Protein Fam105B; Gumby/Fam105B in complex with linear di-ubiquitin	Fam105B (OTULIN)	Homo sapiens
5	c6w9rI_	99.9	23	6W9R	OTU domain-containing protein wMelOTU; Crystal structure of an OTU deubiquitinase from Wolbachia pipientis wMel bound to ubiquitin	wMelOTU	Wolbachia pipientis
6	c6drmA_	95.8	17	6DRM	Inactive ubiquitin thioesterase Fam105A; OTU domain of Fam105A	Fam105A (OTULINL)	Homo sapiens
7	c6k9nA_	100	17	6K9N	Ubiquitin thioesterase; Rice_OTUB_like_catalytic domain	OTUB	Oryza sativa
8	c7f9xA_	98.2	18	7F9X	LotA; Structure of the second otu domain of LotA	LotA	Legionella pneumophila
9	c6dx2A_	100	25	6DX2	RNA-dependent RNA polymerase; Crystal structure of the viral OTU domain protease from Dera Ghazi Khan virus	vOTU	Dera Ghazi Khan orthonairovirus
10	c4bouA_	100	24	4BOU	OTU domain-containing protein 3; Structure of OTUD3 OTU domain	OTUD3	Homo sapiens
11	c6dx5B_	100	22	6DX5	RNA-dependent RNA polymerase; Crystal structure of the viral OTU domain protease from Farallon virus	vOTU	Farallon virus
12	c3pfyA_	99.9	27	3PFY	OTU domain-containing protein 5; The catalytic domain of human OTUD5	OTUD5	Homo sapiens
13	c4hxdB_	100	22	4HXD	RNA-directed RNA polymerase l; Diversity of ubiquitin and ISG15 specificity amongst nairoviruses viral ovarian tumor domain proteases	vOTU	Dugbe virus
14	c4bopA_	100	22	4BOP	OTU domain-containing protein 1; Structure of OTUD1 OTU domain	OTUD1	Homo sapiens
15	c4bozA_	100	22	4BOZ	Ubiquitin thioesterase OTU1; Structure of OTUD2 OTU domain in complex with K11-linked di ubiquitin	OTUD2	Homo sapiens
16	c2zfyA_	100	15	2ZFY	Ubiquitin thioesterase OTUB1; Crystal structure of human OTUbain 1	OTUB1	Homo sapiens
17	d1tffa_	100	15	1TFF	Cysteine proteinases; Ubiquitin thiolesterase protein OTUB2 (Otubain-2)	OTUB2	Homo sapiens
18	c6oatC_	100	21	6OAT	RNA-dependent RNA polymerase; Structure of the Ganjam virus OTU bound to sheep ISG15	vOTU	Ganjam virus
19	c4ddiB_	99.9	14	4DDI	Ubiquitin-conjugating enzyme E2 D2, ubiquitin thioesterase; Crystal structure of human OTUB1/UbcH5b~Ub/Ub	OTUB1	Homo sapiens
20	c5jzeA_	100	20	5JZE	RNA-dependent RNA polymerase; Erve virus viral OTU domain protease in complex with mouse ISG15	vOTU	Erve virus
21	c6dx1A_	100	20	6DX1	RNA-dependent RNA polymerase; Crystal structure of the viral OTU domain protease from Qalyub virus	vOTU	Qalyub virus
22	c3phuA_	99.9	20	3PHU	RNA-directed RNA polymerase l; OTU domain of Crimean-Congo hemorrhagic fever virus	vOTU	Crimean Congo hemorrhagic fever virus
23	c3pt2A_	100	19	3PT2	RNA polymerase; Structure of a viral OTU domain protease bound to ubiquitin	vOTU	Crimean-Congo hemorrhagic fever orthonairovirus
24	c6dx3B_	100	19	6DX3	RNA-dependent RNA polymerase; Crystal structure of the viral OTU domain protease from Taggert virus	vOTU	Taggert virus
25	c4dhjL_	100	13	4DHJ	Ubiquitin thioesterase Otubain-like; The structure of a ceOTUB1 ubiquitin aldehyde UBC13~Ub complex	OTUB1	Caenorhabditis elegans
26	c3zrhA_	98.7	17	3ZRH	Ubiquitin thioesterase ZRANB1; Crystal structure of the Lys29, Lys33-linkage-specific TRABID OTU deubiquitinase domain reveals an Ankyrin-repeat ubiquitin binding domain (AnkUBD)	TRABID	Homo sapiens
27	c7jmsC_	100	15	7JMS	Replicase; Structure of the Hazara virus OTU bound to ubiquitin	vOTU	Hazara virus
28	c3dkbA_	98.7	14	3DKB	Tumor necrosis factor, alpha-induced protein 3; Crystal structure of A20, 2.5 angstrom	A20	Homo sapiens
29	c2vfjA_	98.9	13	2VFJ	Tumor necrosis factor, alpha-induced protein 3; Structure of the A20 ovarian tumour (OTU) domain	A20	Homo sapiens
30	c5lrvA_	98.7	13	5LRV	OTU domain-containing protein 7B; Structure of Cezanne/OTUD7B OTU domain bound to Lys11-linked diubiquitin	OTUD7B	Homo sapiens
31	c6ks5B_	94	19	6KS5	Type IV secretion protein Dot; Crystal structure of Legionella pneumophila deubiquitinase Ceg23	Ceg23	Legionella pneumophila
32	c6w9sA_	96.8	43	6W9S	OTU domain-containing protein EschOTU; Crystal structure of an OTU deubiquitinase from Escherichia albertii bound to ubiquitin	EschOTU	Escherichia albertii
33	c4iumA_	43.2	31	4IUM	Papain-like protease 2; Equine arteritis virus papain-like protease 2 (PLP2) covalently bound to ubiquitin	PLP2	Equine arteritis virus
34	c5zvtM_	26.7	33	5ZVT	N-terminus of outer capsid protein VP5; Structure of RNA polymerase complex and genome within a dsRNA virus provides insights into the mechanisms of transcription and assembly	VP5	Grass carp reovirus
35	c1jmuE_	24.6	30	1JMU	Protein Mu1; Crystal structure of the Reovirus Mu1/Sigma3 complex	Mu1	Reovirus
36	c7miaB_	22.5	9	7MIA	RNA replication protein; Maize rayado fino virus protease	viral protease	Maize rayado fino virus
37	d2isya1	21.5	21	2ISY	Iron-dependent repressor IdeR; Crystal structure of the nickel-activated two-domain iron-dependent regulator (IdeR)	IdeR	Mycobacterium tuberculosis
38	c3dnvB_	21.4	3	3DNV	HTH-type transcriptional regulator hipB; MDT protein	HipB	Escherichia coli
39	c7ellA_	21.1	30	7ELL	Mu1; in situ structure of capping enzyme lambda2, penetration protein Mu1 of mammalian Reovirus capsid asymmetric unit.	Mu1	Orthoreovirus
40	d1rzya_	20.8	18	1RZY	Histidine triad nucleotide-binding protein 1; Crystal structure of rabbit Hint complexed with N-ethylsulfamoyladenosine	HINT1	Oryctolagus cuniculus

### Sheet: Sheet2
Table S1. (Sheet2) The output of the DALI server search.
#No	Chain	Z	rmsd	% i.d.	PDB ID	PDB Title	Molecule	Organism
1	4bou-A	14.1	1.8	21	4BOU	Structure of OTUD3 OTU domain	OTUD3	Homo sapiens
2	7bu0-A	13.8	3.1	16	7BU0	Crystal structure of a OTU deubiquitinase in complex with Ub-PA	Lem27	Legionella pneumophila
3	3tmp-E	12.4	1.4	26	3TMP	The catalytic domain of human deubiquitinase DUBA in complex with ubiquitin aldehyde	OTUD5	Homo sapiens
4	3phu-B	11.8	2.2	13	3PHU	OTU domain of Crimean Congo hemorrhagic fever virus	vOTU	Crimean-Congo hemorrhagic fever virus
5	6w9r-B	11.7	2.2	19	6W9R	Crystal structure of an OTU deubiquitinase from Wolbachia pipientis wMel bound to ubiquitin	wMelOTU	Wolbachia pipientis
6	3c0r-A	11.2	1.9	23	3C0R	Structure of Ovarian Tumor (OTU) domain in complex with Ubiquitin	OTU1	Saccharomyces cerevisiae
7	6sak-A	11	3.3	11	6SAK	Structure of the OTULINcat C129A - SNX27 PDZ domain complex	OTULIN	Homo sapiens
8	4ddg-A	11	2.7	15	4DDG	Crystal structure of human OTUB1/UbcH5b~Ub/Ub	OTUB1	Homo sapiens
9	6ks5-B	9.1	3.4	15	6KS5	Crystal structure of Legionella pneumophila deubiquitinase Ceg23	Ceg23	Legionella pneumophila
10	3dkb-A	8.4	2.3	14	3DKB	Crystal Structure of A20, 2.5 angstrom	A20	Homo sapiens
11	3zrh-A	8.3	2.3	15	3ZRH	Crystal structure of the Lys29, Lys33-linkage-specific TRABID OTU deubiquitinase domain reveals an Ankyrin-repeat ubiquitin binding domain (AnkUBD)	ZRANB1	Homo sapiens
12	4a5u-A	6.2	2.3	14	4A5U	Turnip yellow mosaic virus proteinase and Escherichia coli 30S ribosomal S15	vOTU	Turnip yellow mosaic virus
13	1x9y-A	3.4	3.4	9	1X9Y	The prostaphopain B structure	Cysteine proteinase	Staphylococcus aureus
14	5ed8-A	3.3	5.1	6	5ED8	Crystal structure of CC2-SUN of mouse SUN2	SUN2	Mus musculus
15	1ukf-A	2.8	3.5	6	1UKF	Crystal Structure of Pseudomonas Avirulence Protein AvrPphB	AvrPphB	Pseudomonas savastanoi
16	6v1q-A	2.8	3.3	6	6V1Q	Two-pore channel 3	Two-pore channel 3 subunits	Danio rerio
17	7o4f-A	2.7	2.2	13	7O4F	The DYW domain of A. thaliana OTP86 in its active state	OTP86	Arabidopsis thaliana
18	2avu-B	2.7	4.9	11	2AVU	Structure of the Escherichia coli FlhDC complex, a prokaryotic heteromeric regulator of transcription	FlhD	Escherichia coli
19	6zn3-A	2.4	4.7	3	6ZN3	Plasmodium facliparum glideosome trimeric sub-complex	Myosin essential light chain ELC	Plasmodium falciparum
20	7jtu-A	2.2	2.9	3	7JTU	Cytidine deaminase T6S toxin from Pseudomonas syringae	Rhs protein	Pseudomonas syringae
