## Supplemental Table 2 for "Self-stabilization mechanism encoded by a bacterial toxin facilitates reproductive parasitism"

### Sheet: Sheet1
Table S2. The exact P-values of statistical analyses.
P-values less than 0.05 (colored in red) were considered significant.
Figure	Test	P-value	Comparison
Fig. 2A	Steel-Dwass	0.9538	GFP; Exp(-) F vs Exp(+) F
		0.9968	GFP; Exp(-) F vs Exp(-) M
		0.4581	GFP; Exp(-) F vs Exp(+) M
		0.9996	GFP; Exp(+) F vs Exp(-) M
		0.8848	GFP; Exp(+) F vs Exp(+) M
		0.5263	GFP; Exp(-) M vs Exp(+) M
	Steel-Dwass	0.7836	ΔC-GFP WT, Exp(-) F vs Exp(+) F
		0.9538	ΔC-GFP WT, Exp(-) F vs Exp(-) M
		0.0275	ΔC-GFP WT, Exp(-) F vs Exp(+) M
		0.9894	ΔC-GFP WT; Exp(+) F vs Exp(-) M
		0.0275	ΔC-GFP WT; Exp(+) F vs Exp(+) M
		0.0275	ΔC-GFP WT; Exp(-) M vs Exp(+) M
	Steel-Dwass	0.923	ΔC-GFP ΔOTU; Exp(-) F vs Exp(+) F
		0.9894	ΔC-GFP ΔOTU; Exp(-) F vs Exp(-) M
		0.0356	ΔC-GFP ΔOTU; Exp(-) F vs Exp(+) M
		0.7214	ΔC-GFP ΔOTU; Exp(+) F vs Exp(-) M
		0.0356	ΔC-GFP ΔOTU; Exp(+) F vs Exp(+) M
		0.0356	ΔC-GFP ΔOTU; Exp(-) M vs Exp(+) M
	Steel-Dwass	0.9996	ΔC-GFP C358A; Exp(-) F vs Exp(+) F
		0.2801	ΔC-GFP C358A; Exp(-) F vs Exp(-) M
		0.0259	ΔC-GFP C358A; Exp(-) F vs Exp(+) M
		0.6593	ΔC-GFP C358A; Exp(+) F vs Exp(-) M
		0.0275	ΔC-GFP C358A; Exp(+) F vs Exp(+) M
		0.0275	ΔC-GFP C358A; Exp(-) M vs Exp(+) M
	Steel-Dwass	0.9996	ΔC-GFP C290A; Exp(-) F vs Exp(+) F
		0.9893	ΔC-GFP C290A; Exp(-) F vs Exp(-) M
		0.0267	ΔC-GFP C290A; Exp(-) F vs Exp(+) M
		0.9894	ΔC-GFP C290A; Exp(+) F vs Exp(-) M
		0.0275	ΔC-GFP C290A; Exp(+) F vs Exp(+) M
		0.0275	ΔC-GFP C290A; Exp(-) M vs Exp(+) M
Fig. 2B	Mann-Whitney U	0.8477	GFP; F vs M
		0.001058	ΔC-GFP WT; F vs M
		0.004079	ΔC-GFP ΔOTU; F vs M
		0.001058	ΔC-GFP C358A; F vs M
		0.002141	ΔC-GFP C290A; F vs M
Fig. 4B	Steel-Dwass	0.0206	ΔC-GFP; C290A, MG-132(-) vs C290A, MG-132(+)
		0.0206	ΔC-GFP; C290A, MG-132(-) vs C358A, MG-132(-)
		0.0206	ΔC-GFP; C290A, MG-132(-) vs C358A, MG-132(+)
		0.9887	ΔC-GFP; C290A, MG-132(+) vs C358A, MG-132(-)
		0.0329	ΔC-GFP; C290A, MG-132(+) vs C358A, MG-132(+)
		0.0206	ΔC-GFP; C358A, MG-132(-) vs C358A, MG-132(+)
Fig. 5B	Steel-Dwass	0.0206	ΔC-HA; C290A, MG-132(-) vs C290A, MG-132(+)
		0.0206	ΔC-HA; C290A, MG-132(-) vs C358A, MG-132(-)
		0.0206	ΔC-HA; C290A, MG-132(-) vs C358A, MG-132(+)
		0.0329	ΔC-HA; C290A, MG-132(+) vs C358A, MG-132(-)
		0.8544	ΔC-HA; C290A, MG-132(+) vs C358A, MG-132(+)
		0.0206	ΔC-HA; C358A, MG-132(-) vs C358A, MG-132(+)
Fig. S2A	Steel-Dwass	0.9894	GFP; Exp(-) F vs Exp(+) F
		0.9996	GFP; Exp(-) F vs Exp(-) M
		0.9534	GFP; Exp(-) F vs Exp(+) M
		0.9894	GFP; Exp(+) F vs Exp(-) M
		0.8313	GFP; Exp(+) F vs Exp(+) M
		0.9534	GFP; Exp(-) M vs Exp(+) M
	Steel-Dwass	0.9996	FL-GFP WT, Exp(-) F vs Exp(+) F
		0.6593	FL-GFP WT, Exp(-) F vs Exp(-) M
		0.0275	FL-GFP WT, Exp(-) F vs Exp(+) M
		0.8821	FL-GFP WT; Exp(+) F vs Exp(-) M
		0.0267	FL-GFP WT; Exp(+) F vs Exp(+) M
		0.0275	FL-GFP WT; Exp(-) M vs Exp(+) M
	Steel-Dwass	0.9893	FL-GFP ΔOTU; Exp(-) F vs Exp(+) F
		0.7821	FL-GFP ΔOTU; Exp(-) F vs Exp(-) M
		0.0267	FL-GFP ΔOTU; Exp(-) F vs Exp(+) M
		0.923	FL-GFP ΔOTU; Exp(+) F vs Exp(-) M
		0.0275	FL-GFP ΔOTU; Exp(+) F vs Exp(+) M
		0.0275	FL-GFP ΔOTU; Exp(-) M vs Exp(+) M
	Steel-Dwass	0.9996	FL-GFP C358A; Exp(-) F vs Exp(+) F
		0.2853	FL-GFP C358A; Exp(-) F vs Exp(-) M
		0.0275	FL-GFP C358A; Exp(-) F vs Exp(+) M
		0.2342	FL-GFP C358A; Exp(+) F vs Exp(-) M
		0.0275	FL-GFP C358A; Exp(+) F vs Exp(+) M
		0.0275	FL-GFP C358A; Exp(-) M vs Exp(+) M
	Steel-Dwass	0.9999	FL-GFP C290A; Exp(-) F vs Exp(+) F
		0.9975	FL-GFP C290A; Exp(-) F vs Exp(-) M
		0.0046	FL-GFP C290A; Exp(-) F vs Exp(+) M
		0.9975	FL-GFP C290A; Exp(+) F vs Exp(-) M
		0.0046	FL-GFP C290A; Exp(+) F vs Exp(+) M
		0.0046	FL-GFP C290A; Exp(-) M vs Exp(+) M
Fig. S2B	Mann-Whitney U	0.8979	GFP; F vs M
		0.001058	FL-GFP WT; F vs M
		0.5224	FL-GFP ΔOTU; F vs M
		0.002141	FL-GFP C358A; F vs M
		1	FL-GFP C290A; F vs M
Fig. S5B	Steel-Dwass	0.0206	ΔC-GFP; ΔOTU, MG-132(-) vs ΔOTU, MG-132(+)
		0.0206	ΔC-GFP; ΔOTU, MG-132(-) vs WT, MG-132(-)
		0.0206	ΔC-GFP; ΔOTU, MG-132(-) vs WT, MG-132(+)
		0.0206	ΔC-GFP; ΔOTU, MG-132(+) vs WT, MG-132(-)
		0.0206	ΔC-GFP; ΔOTU, MG-132(+) vs WT, MG-132(+)
		0.0206	ΔC-GFP; WT, MG-132(-) vs WT, MG-132(+)
